# Particulate Matter emission sources and meteorological parameters combine to shape the airborne microbiome communities in the Ligurian coast, Italy

**DOI:** 10.1101/2020.08.06.239947

**Authors:** Giorgia Palladino, Pietro Morozzi, Elena Biagi, Erika Brattich, Silvia Turroni, Simone Rampelli, Laura Tositti, Marco Candela

## Abstract

Here we explore how the chemical composition of particulate matter (PM) and meteorological conditions combine in shaping the air microbiome in a heavily inhabited industrial urban settlement. During the observation time, the air microbiome was highly dynamic, fluctuating between different compositional states, likely resulting from the aerosolization of different microbiomes emission sources. This dynamic process depends on the combination of local meteorological parameters and particle emission sources, which may affect the prevalent aerosolized microbiomes. In particular, we showed that, in the investigated area, industrial emissions and winds blowing from the inlands combine with an airborne microbiome that includes faecal microbiomes components, suggesting multiple citizens’ exposure to both chemicals and microorganisms of faecal origin, as related to landscape exploitation and population density. In conclusion, our findings support the need to include monitoring of the air microbiome compositional structure as a relevant factor for the final assessment of local air quality.
