## Supplementary Table S3 for "Particulate Matter emission sources and meteorological parameters combine to shape the airborne microbiome communities in the Ligurian coast, Italy"

### Sheet: Foglio1
unique OTU ID	Taxonomy	Cluster	BLAST best hit	ID (%)	Coverage (%)	Isolation source
denovo112862	D_0__Bacteria; D_1__Firmicutes; D_2__Clostridia; D_3__Clostridiales; D_4__Ruminococcaceae; D_5__Subdoligranulum; D_6__uncultured bacterium	C1	Bacteria; Firmicutes; Clostridia; Clostridiales; Ruminococcaceae;Gemmiger;Gemmiger formicilis strain X2-56 16S ribosomal RNA	99.55	100	Human feces
denovo124149	D_0__Bacteria; D_1__Firmicutes; D_2__Clostridia; D_3__Clostridiales; D_4__Ruminococcaceae; D_5__Faecalibacterium; D_6__uncultured bacterium	C1	Bacteria; Firmicutes; Clostridia; Clostridiales; Ruminococcaceae; Faecalibacterium; Faecalibacterium prausnitzii strain ATCC 27768 16S ribosomal RNA	99.55	100	Human feces
denovo158660	D_0__Bacteria; D_1__Proteobacteria; D_2__Gammaproteobacteria; D_3__Aeromonadales; D_4__Succinivibrionaceae; D_5__Succinivibrio; D_6__uncultured bacterium	C1	Bacteria; Proteobacteria; Gammaproteobacteria; Aeromonadales; Succinivibrionaceae; Succinivibrio; Succinivibrio dextrinosolvens strain 0554 16S ribosomal RNA	97.07	100	Rumen of cow
denovo61248	D_0__Bacteria; D_1__Proteobacteria; D_2__Alphaproteobacteria; D_3__Sphingomonadales; D_4__Sphingomonadaceae; D_5__Sphingobium	C1	Bacteria; Proteobacteria; Alphaproteobacteria; Sphingomonadales; Sphingomonadaceae; Sphingobium; Sphingobium ummariense RL-3 16S ribosomal RNA	99.32	100	Hexachlorocyclohexane (HCH) contaminated soil
denovo135635	D_0__Bacteria; D_1__Firmicutes; D_2__Clostridia; D_3__Clostridiales; D_4__Christensenellaceae; D_5__Christensenellaceae R-7 group; D_6__uncultured bacterium	C1	Bacteria; Firmicutes; Clostridia; Clostridiales; Christensenellaceae; Christensenella; Christensenella timonensis strain Marseille-P2437 16S ribosomal RNA	87.84	100	Human feces
denovo155483	D_0__Bacteria; D_1__Firmicutes; D_2__Clostridia; D_3__Clostridiales; D_4__Lachnospiraceae	C1	Bacteria; Firmicutes; Clostridia; Clostridiales; Lachnospiraceae; Mediterraneibacter; Ruminococcus faecis JCM 15917 strain Eg2 16S ribosomal RNA	99.55	100	Human feces
denovo131410	D_0__Bacteria; D_1__Firmicutes; D_2__Erysipelotrichia; D_3__Erysipelotrichales; D_4__Erysipelotrichaceae; D_5__Catenibacterium; D_6__uncultured bacterium	C1	Bacteria; Firmicutes; Erysipelotrichia; Erysipelotrichales; Erysipelotrichaceae; Catenibacterium; Catenibacterium mitsuokai strain DSM 15897 16S ribosomal RNA	96.76	99	Human feces
denovo131747	D_0__Bacteria; D_1__Firmicutes; D_2__Clostridia; D_3__Clostridiales; D_4__Lachnospiraceae; D_5__Dorea; D_6__uncultured bacterium	C1	Bacteria; Firmicutes; Clostridia; Clostridiales; Lachnospiraceae; Dorea; Dorea longicatena strain 111-35 16S ribosomal RNA	99.55	100	Human feces
denovo141476	D_0__Bacteria; D_1__Bacteroidetes; D_2__Bacteroidia; D_3__Bacteroidales; D_4__Prevotellaceae; D_5__Prevotella 9; D_6__uncultured bacterium	C1	Bacteria; Bacteroidetes; Bacteroidia; Bacteroidales; Prevotellaceae; Prevotella; Prevotella copri DSM 18205 strain JCM 13464 16S ribosomal RNA	99.35	100	Human feces
denovo142348	D_0__Bacteria; D_1__Firmicutes; D_2__Clostridia; D_3__Clostridiales; D_4__Lachnospiraceae; D_5__Blautia; D_6__uncultured bacterium	C1	Bacteria; Firmicutes; Clostridia; Clostridiales; Lachnospiraceae; Blautia; Blautia luti strain BInIX 16S ribosomal RNA	99.32	100	Human feces
denovo163343	D_0__Bacteria; D_1__Firmicutes; D_2__Clostridia; D_3__Clostridiales; D_4__Ruminococcaceae; D_5__Ruminococcaceae UCG-014; D_6__uncultured bacterium	C1	Bacteria; Firmicutes; Clostridia; Clostridiales; Vallitaleaceae; Petrocella; Petrocella atlantisensis strain 70B-A 16S ribosomal RNA	87.53	100	Massif Atlantis subsurface
denovo45241	D_0__Bacteria; D_1__Bacteroidetes; D_2__Bacteroidia; D_3__Bacteroidales; D_4__Prevotellaceae; D_5__Prevotella 9; D_6__uncultured bacterium	C1	Bacteria; Bacteroidetes; Bacteroidia; Bacteroidales; Prevotellaceae; Prevotella; Prevotella copri DSM 18205 strain CB7 16S ribosomal RNA	97.17	100	Human feces
denovo60194	D_0__Bacteria; D_1__Firmicutes; D_2__Clostridia; D_3__Clostridiales; D_4__Lachnospiraceae; D_5__Lachnospiraceae NK4A136 group; D_6__uncultured bacterium	C1	Bacteria; Firmicutes; Clostridia; Clostridiales; Lachnospiraceae; Kineothrix; Kineothrix alysoides strain KNHs209 16S ribosomal RNA	97.95	100	Anaerobic forest soil-seeded microcosm evolved on switchgrass
denovo107036	D_0__Bacteria; D_1__Firmicutes; D_2__Erysipelotrichia; D_3__Erysipelotrichales; D_4__Erysipelotrichaceae; D_5__Holdemanella; D_6__uncultured bacterium	C1	Bacteria; Firmicutes; Erysipelotrichia; Erysipelotrichales; Erysipelotrichaceae; Holdemanella; Holdemanella biformis strain DSM 3989 16S ribosomal RNA	99.35	100	Human feces
denovo117817	D_0__Bacteria; D_1__Firmicutes; D_2__Clostridia; D_3__Clostridiales; D_4__Lachnospiraceae; D_5__Lachnospiraceae ND3007 group; D_6__uncultured bacterium	C1	Bacteria; Firmicutes; Clostridia; Clostridiales; Lachnospiraceae; Lachnospira; [Eubacterium] eligens ATCC 27750 16S	95	100	Human feces
denovo167523	D_0__Bacteria; D_1__Actinobacteria; D_2__Coriobacteriia; D_3__Coriobacteriales; D_4__Coriobacteriaceae; D_5__Collinsella; D_6__uncultured bacterium	C1	Bacteria; Actinobacteria; Coriobacteriia; Coriobacteriales; Coriobacteriaceae; Collinsella; Collinsella aerofaciens strain JCM 10188 16S ribosomal RNA	99.55	100	Human feces
denovo141115	D_0__Bacteria; D_1__Bacteroidetes; D_2__Bacteroidia; D_3__Bacteroidales; D_4__Prevotellaceae; D_5__Prevotellaceae NK3B31 group; D_6__uncultured bacterium	C1	Bacteria; Bacteroidetes; Bacteroidia; Bacteroidales; Prevotellaceae; Prevotella; Prevotella oris strain JCM 8540 16S ribosomal RNA	89.8	100	Human oral cavity
denovo74053	D_0__Bacteria; D_1__Firmicutes; D_2__Clostridia; D_3__Clostridiales; D_4__Ruminococcaceae; D_5__[Eubacterium] coprostanoligenes group; D_6__uncultured bacterium	C1	Bacteria; Firmicutes; Clostridia; Clostridiales; Eubacteriaceae; Eubacterium; Eubacterium coprostanoligenes strain HL 16S ribosomal RNA	91.84	100	Hog waste lagoon, Ames, IA
denovo105849	D_0__Bacteria; D_1__Firmicutes; D_2__Clostridia; D_3__Clostridiales; D_4__Ruminococcaceae; D_5__Ruminococcus 2; D_6__uncultured bacterium	C1	Bacteria; Firmicutes; Clostridia; Clostridiales; Ruminococcaceae; Ruminococcus Ruminococcus bromii strain ATCC 27255 16S ribosomal RNA	98.64	100	Human feces
denovo3720	D_0__Bacteria; D_1__Firmicutes; D_2__Clostridia; D_3__Clostridiales; D_4__Lachnospiraceae; D_5__Roseburia; D_6__uncultured bacterium	C1	Bacteria; Firmicutes; Clostridia; Clostridiales; Lachnospiraceae; Roseburia; Roseburia inulinivorans DSM 16841 strain A2-194 16S ribosomal RNA	100	100	Human feces
denovo32339	D_0__Bacteria; D_1__Firmicutes; D_2__Clostridia; D_3__Clostridiales; D_4__Lachnospiraceae; D_5__Blautia; D_6__uncultured bacterium	C1	Bacteria; Firmicutes; Clostridia; Clostridiales; Lachnospiraceae; Blautia; Blautia faecis strain M25 16S ribosomal RNA	98.64	100	Human feces
denovo56916	D_0__Bacteria; D_1__Firmicutes; D_2__Clostridia; D_3__Clostridiales; D_4__Ruminococcaceae; D_5__Ruminococcaceae UCG-002; D_6__uncultured bacterium	C1	Bacteria; Firmicutes; Clostridia; Clostridiales; Oscillospiraceae; Oscillibacter; Oscillibacter ruminantium GH1 16S ribosomal RNA	93.68	100	Rumen fluid of Korean native cattle
denovo168626	D_0__Bacteria; D_1__Bacteroidetes; D_2__Bacteroidia; D_3__Bacteroidales; D_4__Prevotellaceae; D_5__Prevotella 9; D_6__uncultured bacterium	C1	Bacteria; Bacteroidetes; Bacteroidia; Bacteroidales; Prevotellaceae; Prevotella; Prevotella copri DSM 18205 strain JCM 13464 16S ribosomal RNA	96.74	100	Human feces
denovo78299	D_0__Bacteria; D_1__Firmicutes; D_2__Erysipelotrichia; D_3__Erysipelotrichales; D_4__Erysipelotrichaceae; D_5__Turicibacter; D_6__uncultured bacterium	C1	Bacteria; Firmicutes; Erysipelotrichia; Erysipelotrichales; Erysipelotrichaceae; Turicibacter; Turicibacter sanguinis strain MOL361 16S ribosomal RNA	97.42	100	Human blood
denovo156839	D_0__Bacteria; D_1__Spirochaetae; D_2__Spirochaetes; D_3__Spirochaetales; D_4__Spirochaetaceae; D_5__Treponema 2; D_6__uncultured bacterium	C1	Bacteria; Spirochaetes; Spirochaetales; Spirochaetaceae; Treponema; Treponema porcinum strain 14V28 16S ribosomal RNA	90.99	100	Porcine feces
denovo173045	D_0__Bacteria; D_1__Proteobacteria; D_2__Gammaproteobacteria; D_3__Enterobacteriales; D_4__Enterobacteriaceae; D_5__Escherichia-Shigella	C1	Bacteria; Proteobacteria; Gammaproteobacteria; Enterobacterales; Enterobacteriaceae; Shigella; Shigella sonnei strain CECT 4887 16S ribosomal RNA	99.57	100	Human specimen
denovo134303	D_0__Bacteria; D_1__Firmicutes; D_2__Clostridia; D_3__Clostridiales; D_4__Ruminococcaceae; D_5__Faecalibacterium; D_6__uncultured bacterium	C1	Bacteria; Firmicutes; Clostridia; Clostridiales; Ruminococcaceae; Faecalibacterium; Faecalibacterium prausnitzii strain ATCC 27768 16S ribosomal RNA	96.82	100	Human feces
denovo176924	D_0__Bacteria; D_1__Actinobacteria; D_2__Actinobacteria; D_3__Micrococcales; D_4__Microbacteriaceae; D_5__Curtobacterium	C2	Bacteria; Actinobacteria; Micrococcales; Microbacteriaceae; Curtobacterium.; Curtobacterium flaccumfaciens strain BCCM/LMG 3645 16S ribosomal RNA	99.55	100	Phyllosphere of grasses and the litter layer after mulching the sward
denovo56078	D_0__Bacteria; D_1__Actinobacteria; D_2__Actinobacteria; D_3__Micrococcales; D_4__Micrococcaceae; D_5__Glutamicibacter	C2	Bacteria; Actinobacteria; Micrococcales; Micrococcaceae; Glutamicibacter; Glutamicibacter halophytocola strain KLBMP 5180 16S ribosomal RNA	97.98	100	Roots of a coastal halophyte, Limonium sinense
denovo153181	D_0__Bacteria; D_1__Proteobacteria; D_2__Betaproteobacteria; D_3__Burkholderiales; D_4__Comamonadaceae; D_5__Polaromonas; Ambiguous_taxa	C2	Bacteria; Proteobacteria; Betaproteobacteria; Burkholderiales; Comamonadaceae; Variovorax; Variovorax boronicumulans NBRC 103145 16S ribosomal RNA	98.28	100	Soil, Tokyo
denovo133617	D_0__Bacteria; D_1__Proteobacteria; D_2__Betaproteobacteria; D_3__Burkholderiales; D_4__Oxalobacteraceae; D_5__Massilia; D_6__uncultured bacterium	C2	Bacteria; Proteobacteria; Betaproteobacteria; Burkholderiales; Oxalobacteraceae; Massilia; Massilia aurea strain AP13 16S ribosomal RNA	99.35	100	Drinking water, Seville
denovo73964	D_0__Bacteria; D_1__Proteobacteria; D_2__Alphaproteobacteria; D_3__Rhodobacterales; D_4__Rhodobacteraceae; D_5__Paracoccus; D_6__uncultured bacterium	C2	Bacteria; Proteobacteria; Alphaproteobacteria; Rhodobacterales; Rhodobacteraceae; Paracoccus; Paracoccus cavernae strain 0511ARD5E5 16S ribosomal RNA	98.64	100	Air sample in Ardales Cave (Malaga, Spain)
denovo64109	D_0__Bacteria; D_1__Actinobacteria; D_2__Actinobacteria; D_3__Micrococcales; D_4__Promicromonosporaceae; D_5__Cellulosimicrobium; D_6__Cellulosimicrobium cellulans	C2	Bacteria; Actinobacteria; Micrococcales; Promicromonosporaceae; Cellulosimicrobium; Cellulosimicrobium cellulans strain DSM 43879 16S ribosomal RNA	99.1	100	Chalk soil
denovo88593	D_0__Bacteria; D_1__Actinobacteria; D_2__Actinobacteria; D_3__Frankiales; D_4__uncultured; D_5__uncultured bacterium; D_6__uncultured bacterium	C2	Bacteria; Actinobacteria; Geodermatophilales; Geodermatophilaceae; Geodermatophilus; Geodermatophilus pulveris strain BMG 825 16S ribosomal RNA	97.3	100	Limestone, Sahara desert
denovo187185	D_0__Bacteria; D_1__Actinobacteria; D_2__Actinobacteria; D_3__Micrococcales; D_4__Microbacteriaceae; D_5__Frigoribacterium	C2	Bacteria; Actinobacteria; Micrococcales; Microbacteriaceae; Frigoribacterium; Frigoribacterium endophyticum strain EGI 6500707 16S ribosomal RNA	99.33	100	Root of Anabasis elatior (C. A. Mey.) Schischk
denovo163893	D_0__Bacteria; D_1__Proteobacteria; D_2__Betaproteobacteria; D_3__Burkholderiales; D_4__Oxalobacteraceae; D_5__Massilia	C2	Bacteria; Proteobacteria; Betaproteobacteria; Burkholderiales; Oxalobacteraceae; Massilia; Massilia suwonensis strain 5414S-25 16S ribosomal RNA	98.92	100	Air samples, Korea
denovo127020	D_0__Bacteria; D_1__Proteobacteria; D_2__Alphaproteobacteria; D_3__Rhizobiales; D_4__Brucellaceae; D_5__Ochrobactrum	C3	Bacteria; Proteobacteria; Alphaproteobacteria; Rhizobiales; Brucellaceae; Ochrobactrum; Ochrobactrum pseudogrignonense strain CCUG 30717 16S ribosomal RNA	99.77	100	Human specimen
denovo132540	D_0__Bacteria; D_1__Proteobacteria; D_2__Betaproteobacteria; D_3__Burkholderiales; D_4__Oxalobacteraceae; D_5__Herbaspirillum	C3	Bacteria; Proteobacteria; Betaproteobacteria; Burkholderiales; Oxalobacteraceae; Herbaspirillum; Herbaspirillum aquaticum strain IEH 4430 16S ribosomal RNA	99.78	100	Deionized water
denovo52654	D_0__Bacteria; D_1__Firmicutes; D_2__Clostridia; D_3__Clostridiales; D_4__Clostridiaceae 1; D_5__Clostridium sensu stricto 1; D_6__uncultured bacterium	C4	Bacteria; Firmicutes; Clostridia; Clostridiales; Clostridiaceae; Clostridium; Clostridium saudiense strain JCC 16S ribosomal RNA	95.68	100	Human feces
denovo120280	D_0__Bacteria; D_1__Firmicutes; D_2__Bacilli; D_3__Bacillales; D_4__Bacillaceae; D_5__Bacillus; D_6__Bacillus megaterium	C4	Bacteria; Firmicutes; Bacilli; Bacillales; Bacillaceae; Bacillus; Bacillus aryabhattai B8W22 16S ribosomal RNA	99.78	100	Ocean water, China, Xiamen
denovo14992	D_0__Bacteria; D_1__Firmicutes; D_2__Clostridia; D_3__Clostridiales; D_4__Peptostreptococcaceae; D_5__Intestinibacter	C1, C4	Bacteria; Firmicutes; Clostridia; Clostridiales; Peptostreptococcaceae; Terrisporobacter; Terrisporobacter petrolearius strain LAM0A37 16S ribosomal RNA	99.09	100	Biogas slurry
denovo183787	D_0__Bacteria; D_1__Firmicutes; D_2__Clostridia; D_3__Clostridiales; D_4__Peptostreptococcaceae; D_5__Paeniclostridium; D_6__uncultured bacterium	C1, C4	Bacteria; Firmicutes; Clostridia; Clostridiales; Peptostreptococcaceae; Paeniclostridium; [Eubacterium] tenue strain ATCC 25553 16S ribosomal RNA	99.77	100	Post-abortion abscess
denovo66357	D_0__Bacteria; D_1__Firmicutes; D_2__Erysipelotrichia; D_3__Erysipelotrichales; D_4__Erysipelotrichaceae; D_5__Turicibacter; D_6__uncultured bacterium	C1, C4	Bacteria; Firmicutes; Erysipelotrichia; Erysipelotrichales; Erysipelotrichaceae; Turicibacter; Turicibacter sanguinis strain MOL361 16S ribosomal RNA	98.92	100	Human blood
denovo145701	D_0__Bacteria; D_1__Proteobacteria; D_2__Alphaproteobacteria; D_3__Sphingomonadales; D_4__Sphingomonadaceae; D_5__Sphingomonas	C2, C4	Bacteria; Proteobacteria; Alphaproteobacteria; Sphingomonadales; Sphingomonadaceae; Sphingomonas; Sphingomonas aerolata strain NW12 16S ribosomal RNA	99.77	100	Airborne, UK
denovo27632	D_0__Bacteria; D_1__Proteobacteria; D_2__Gammaproteobacteria; D_3__Oceanospirillales; D_4__Halomonadaceae; D_5__Halomonas; D_6__uncultured bacterium	C2, C4	Bacteria; Proteobacteria; Gammaproteobacteria; Oceanospirillales; Halomonadaceae; Halomonas; Halomonas kenyensis strain AIR-2 16S ribosomal RNA	99.35	100	Soda lakes, Mongolia and Kenya
denovo116915	D_0__Bacteria; D_1__Firmicutes; D_2__Bacilli; D_3__Bacillales; D_4__Planococcaceae	C2, C4	Bacteria; Firmicutes; Bacilli; Bacillales; Planococcaceae; Planococcus; Planococcus donghaensis strain JH1 16S ribosomal RNA	98.92	100	East Sea, South Korea
denovo124634	D_0__Bacteria; D_1__Proteobacteria; D_2__Gammaproteobacteria; D_3__Xanthomonadales; D_4__Xanthomonadaceae; D_5__Stenotrophomonas; D_6__uncultured bacterium	C3, C4	Bacteria; Proteobacteria; Gammaproteobacteria; Xanthomonadales; Xanthomonadaceae; [Pseudomonas] geniculata ATCC 19374 = JCM 13324 16S ribosomal RNA	99.14	100	Pure strain (isolation source unclear)
denovo68017	D_0__Bacteria; D_1__Firmicutes; D_2__Clostridia; D_3__Clostridiales; D_4__Peptostreptococcaceae; D_5__Peptoclostridium; D_6__uncultured bacterium	C1, C2, C4	Bacteria; Firmicutes; Clostridia; Clostridiales; Peptostreptococcaceae; Romboutsia; Romboutsia sedimentorum strain LAM201 16S ribosomal RNA	99.32	100	Alkaline-saline lake sediment
denovo66475	D_0__Bacteria; D_1__Firmicutes; D_2__Clostridia; D_3__Clostridiales; D_4__Clostridiaceae 1; D_5__Clostridium sensu stricto 1	C1, C2, C4	Bacteria; Firmicutes; Clostridia; Clostridiales; Clostridiaceae; Clostridium; Clostridium saudiense strain JCC 16S ribosomal RNA	98.41	100	Human feces
denovo36561	D_0__Bacteria; D_1__Proteobacteria; D_2__Betaproteobacteria; D_3__Burkholderiales; D_4__Comamonadaceae; D_5__Delftia; D_6__uncultured organism	C2, C3, C4	Bacteria; Proteobacteria; Betaproteobacteria; Burkholderiales; Comamonadaceae; Delftia; Delftia acidovorans strain LMG 1226 16S ribosomal RNA	99.57	100	Soil
denovo124378	D_0__Bacteria; D_1__Proteobacteria; D_2__Gammaproteobacteria; D_3__Enterobacteriales; D_4__Enterobacteriaceae; D_5__Serratia; D_6__uncultured soil bacterium	C2, C3, C4	Bacteria; Proteobacteria; Gammaproteobacteria; Enterobacterales; Yersiniaceae; Serratia; Serratia quinivorans strain LMG 7887 16S ribosomal RNA	98.06	100	Mushroom, France
denovo171745	D_0__Bacteria; D_1__Actinobacteria; D_2__Actinobacteria; D_3__Micrococcales; D_4__Microbacteriaceae; D_5__Microbacterium	C2, C3, C4	Bacteria; Actinobacteria; Micrococcales; Microbacteriaceae; Microbacterium; Microbacterium tumbae strain T7528-3-6b 16S ribosomal RNA	99.33	100	Stones in the Takamatsuzuka Tumulus, Japan
